# Chromatin remodeler Brahma safeguards canalization in cardiac mesoderm differentiation

**DOI:** 10.1101/2020.06.03.132654

**Authors:** Swetansu K. Hota, Andrew P. Blair, Kavitha S. Rao, Kevin So, Aaron M. Blotnick, Ravi V. Desai, Leor S. Weinberger, Irfan S. Kathiriya, Benoit G. Bruneau

## Abstract

Differentiation proceeds along a continuum of increasingly fate-restricted intermediates, referred to as canalization^1–4^. Canalization is essential for stabilizing cell fate, but the mechanisms underlying robust canalization are unclear. Here we show that deletion of the BRG1/BRM-associated factor (BAF) chromatin remodeling complex ATPase gene *Brm* (encoding Brahma) results in a radical identity switch during directed cardiogenesis of mouse embryonic stem cells (ESCs). Despite establishment of well-differentiated precardiac mesoderm, *Brm*-null cells subsequently shifted identities, predominantly becoming neural precursors, violating germ layer assignment. Trajectory inference showed sudden acquisition of non-mesodermal identity in *Brm*-null cells, consistent with a new transition state inducing a fate switch referred to as a saddle-node bifurcation^3,4^. Mechanistically, loss of *Brm* prevented de novo accessibility of cardiac enhancers while increasing expression of the neurogenic factor POU3F1 and preventing expression of the neural suppressor REST. *Brm* mutant identity switch was overcome by increasing BMP4 levels during mesoderm induction, repressing *Pou3f1* and re-establishing a cardiogenic chromatin landscape. Our results reveal BRM as a compensable safeguard for fidelity of mesoderm chromatin states, and support a model in which developmental canalization is not a rigid irreversible path, but a highly plastic trajectory that must be safeguarded, with implications in development and disease.
