## Supplemental Sheet 4 for "Chromatin remodeler Brahma safeguards canalization in cardiac mesoderm differentiation"

### Sheet: Sheet1
D4_Brm3xFLAG_peaks	D6_Brm3xFLAG_peaks	D10_Brm3xFLAG_peaks
chr15_97636871_97637071	chr2_98502425_98503105	chr15_74917465_74917505
chr15_97636931_97637131	chr2_98502477_98502677	chr16_11144185_11144265
chr15_97638014_97638214	chr2_98506465_98507565	chr16_35981825_35981885
chr15_97638404_97638604	chr2_98507265_98507325	chr16_35981825_35981865
chr15_97639787_97639987	chr2_98507265_98507325	chr16_57391625_57391785
chr15_97636945_97637065	chr8_19871399_19885599	chr16_11144185_11144325
chr15_97638065_97638925	chr2_98505245_98505425	chr16_35981825_35981865
chr15_97636945_97637165	chr15_74915985_74916385	chr16_57391645_57391765
chr15_97638065_97639005	chr15_74916805_74916825	chr16_11144185_11144325
chr15_97639865_97639925	chr17_3081825_3081845	chr16_57391563_57391763
chr15_97636881_97637081	chr1_87489545_87489565	chr16_57391569_57391769
chr15_97638031_97638231	chr1_87487199_87490199	chr17_3081925_3081945
chr15_97638419_97638619	chr5_147072625_147072665	chr17_3081785_3081805
chr1_87487765_87487825	chr5_150123225_150123245	chr3_5860665_5860705
chr1_87480599_87490199	chr5_150123265_150123345	chr3_5860199_5860999
chrX_166437285_166437305	chrX_166435865_166435905	chr5_147072605_147072645
chrX_166437285_166437325	chrX_166435565_166435885	chr5_147072625_147072645
chrX_166432145_166432165	chrX_166435225_166435245	chr5_147072199_147073199
chr8_19967525_19967545	chrX_166435145_166435245	chr5_147072523_147072723
chrY_2895805_2895845	chrX_121307185_121307245	chr5_147072399_147073199
chrY_2898785_2898825	chrX_166409225_166409465	chr6_3151485_3151525
chr2_98506765_98506925	chr8_19922325_19922345	chrX_166435525_166436045
chr2_98507265_98507465	chr8_19916999_19925199	chrX_166435525_166435845
chr2_98506725_98506805	chr9_3034799_3036799	chrX_166435545_166435685
chr2_98507265_98507465	chr9_123843045_123843065	chrX_166435649_166435849
chr2_98502445_98503065	chrY_1790745_1790785	chrX_166435841_166436041
chr2_98505245_98505425	chrY_1790325_1790705	chrX_166435523_166435723
chr2_98506725_98507545	chrY_2789205_2789225	chr9_123371245_123371285
chr2_98503025_98503065	chrY_2895805_2895965	chr9_123371245_123371285
chr2_98503045_98503065	chrY_2895738_2895938	chr9_123371145_123371165
chr2_98502199_98507799	chrY_1789745_1789765	chr9_123371245_123371285
chr15_97638773_97638973	chrY_1791145_1791165	chrX_166435525_166435945
chr15_97638794_97638994	chrY_2795325_2795745	chrY_2901785_2901805
chr1_87489525_87489545	chr15_74917185_74917285	chrY_1790645_1790685
chr1_87487599_87490599	chr16_57391705_57391785	chrY_2876525_2876585
chrX_109484199_109484999	chr16_11144205_11144365	chr11_4537645_4537665
chrX_109484685_109484705	chr16_35981805_35981825	chr11_5065845_5065865
chrX_166436025_166436045	chr16_57391665_57391785	chr11_16765365_16765445
chr8_19953465_19953485	chr16_11144345_11144365	chr11_50024065_50024085
chrY_2796385_2796405	chr16_57391625_57391825	chr11_65463745_65463765
chrY_2796385_2796405	chr16_11144145_11144365	chr11_68471425_68471485
chrY_2796385_2796405	chr16_35981825_35981865	chr11_97177025_97177045
chrY_2901985_2902005	chr16_57391605_57391825	chr11_98564602_98564802
chr15_97641863_97642063	chr16_57391588_57391788	chr11_3274463_3274663
chr15_97641965_97642005	chr16_11144095_11144295	chr11_51569802_51570002
chr15_97641925_97642065	chr16_11144252_11144452	chr11_61180113_61180313
chr15_97641862_97642062	chr16_57391573_57391773	chr11_65463626_65463826
chrY_2779399_2797599	chr17_36621685_36621825	chr11_88374845_88375045
chr6_103599205_103599245	chr3_5860705_5860765	chr11_98564614_98564814
chr9_35112965_35113025	chr3_5860705_5860825	chr11_98564604_98564804
chr9_35112865_35113165	chr3_5860465_5860825	chr12_3887625_3887685
chr9_35112599_35113399	chr3_5860685_5860845	chr12_41886405_41886445
chr15_74915985_74916005	chr3_5860584_5860784	chr12_72117105_72117125
chr16_11144205_11144365	chr3_5860199_5860999	chr12_73039925_73039985
chr16_57391645_57391765	chr3_5860199_5860999	chr12_88235645_88235665
chr1_24619945_24620065	chr9_123371125_123371145	chr12_14172546_14172746
chr3_5860645_5860745	chr9_123371145_123371185	chr12_81162877_81163077
chr3_5860199_5860999	chrY_2876105_2876565	chr13_36374005_36374025
chr9_123371145_123371265	chr11_98564665_98564865	chr13_41431845_41431885
chr11_98564685_98564805	chr11_108873225_108873245	chr13_45626125_45626145
chr11_53734980_53735180	chr11_97547125_97547145	chr13_47014045_47014065
chr11_98564607_98564807	chr11_108873225_108873245	chr13_51473525_51473585
chr11_121105215_121105415	chr11_35315959_35316159	chr13_72508545_72508605
chr12_25110045_25110145	chr11_118446181_118446381	chr13_82198625_82198705
chr12_25109977_25110177	chr11_9629925_9629965	chr13_55794465_55794485
chr14_64300545_64300565	chr11_101278865_101278885	chr13_42353896_42354096
chr15_72520325_72520525	chr11_107288385_107288445	chr13_72508460_72508660
chr15_72399145_72399245	chr11_118446285_118446325	chr13_116965406_116965606
chr15_77950405_77950485	chr11_120298765_120298785	chr14_118401045_118401085
chr15_72399050_72399250	chr11_108873205_108873245	chr14_17198365_17198385
chr18_25826765_25826785	chr11_98564612_98564812	chr14_41779965_41779985
chr18_33853027_33853227	chr11_4650359_4650559	chr14_59245985_59246005
chr19_4989125_4989285	chr12_56701273_56701473	chr14_59245901_59246101
chr19_42330545_42330565	chr13_41464765_41464785	chr14_61791705_61791905
chr19_4989106_4989306	chr13_86186745_86186765	chr14_62299830_62300030
chr2_152858205_152858225	chr13_116423085_116423125	chr14_62951379_62951579
chr2_181652385_181652405	chr13_55072385_55072425	chr15_8751645_8751665
chr3_61071799_61073199	chr13_42807014_42807214	chr15_59029505_59029585
chr4_139814956_139815156	chr13_54676385_54676585	chr15_68090105_68090125
chr4_139814799_139815399	chr13_55072303_55072503	chr15_97638105_97638225
chr4_139815005_139815125	chr14_49653745_49653765	chr15_97641925_97641985
chr4_150978745_150978825	chr14_103936645_103936665	chr15_102235865_102235905
chr4_100634873_100635073	chr14_52605705_52605725	chr15_77950325_77950405
chr6_113802545_113802625	chr14_64300525_64300625	chr15_97641945_97641965
chr6_113802468_113802668	chr14_64332045_64332065	chr15_97633165_97633205
chr7_6362945_6363045	chr14_43947932_43948132	chr15_97638145_97638585
chr7_46711345_46711405	chr14_64300423_64300623	chr15_97641965_97642025
chr7_46574399_46574999	chr15_97632905_97632945	chr15_97638027_97638227
chr7_6362599_6363199	chr15_27255705_27255725	chr15_59029426_59029626
chrX_166442425_166442445	chr15_94790865_94790885	chr15_76181193_76181393
chrX_120324999_120325599	chr15_98493225_98493285	chr15_97494535_97494735
chrX_123295799_123296799	chr15_72399205_72399225	chr15_97638024_97638224
chrX_123309599_123310399	chr15_77950345_77950405	chr15_97638776_97638976
chrX_120324799_120325599	chr15_97632822_97633022	chr15_97641854_97642054
chrX_108810613_108810813	chr15_72399050_72399250	chr15_72399076_72399276
chrX_108810199_108810999	chr15_72857246_72857446	chr15_97632820_97633020
chrX_123309599_123310599	chr15_77950342_77950542	chr15_97633092_97633292
chrX_120325265_120325285	chr15_85472117_85472317	chr15_97638042_97638242
chrX_108810685_108810765	chr16_32353685_32353745	chr15_97638417_97638617
chr8_14072705_14072765	chr17_36799085_36799125	chr15_97638763_97638963
chr9_3000425_3000545	chr17_85483525_85483545	chr15_97641845_97642045
chr9_3000105_3000565	chr17_86750125_86750145	chr16_19760505_19760525
chr9_21754965_21755025	chr17_14945962_14946162	chr16_85756485_85756525
chr9_2999599_3004999	chr18_73786565_73786625	chr16_92058305_92058325
chr9_2999599_3004999	chr18_25826785_25826865	chr16_95661665_95661745
chr9_21754859_21755059	chr18_25826693_25826893	chr16_13194072_13194272
chr9_2999599_3004999	chr19_4989245_4989265	chr16_19760445_19760645
chr10_79371665_79371685	chr19_28469225_28469265	chr16_78265449_78265649
chr10_79371565_79371785	chr19_45724665_45724725	chr16_85756425_85756625
chr10_79371605_79371805	chr19_4989125_4989285	chr16_35224973_35225173
	chr19_42330565_42330585	chr17_32173245_32173265
	chr19_4989119_4989319	chr17_73575385_73575465
	chr19_4989063_4989263	chr17_80606465_80606485
	chr19_42330496_42330696	chr17_73267470_73267670
	chr19_42593294_42593494	chr18_35181885_35181925
	chr1_88483785_88483805	chr18_68851785_68851845
	chr1_113931285_113931305	chr18_4137745_4137765
	chr1_179881005_179881025	chr18_5390385_5390405
	chr1_182708245_182708265	chr18_44815785_44815825
	chr1_66514639_66514839	chr18_49871325_49871365
	chr1_74426199_74426599	chr18_55535465_55535545
	chr2_178928480_178928680	chr18_68851765_68851825
	chr2_180490703_180490903	chr18_25826785_25826825
	chr2_14839199_14840199	chr18_68851805_68851825
	chr2_158410199_158411199	chr18_68851696_68851896
	chr2_164692799_164693199	chr18_61714823_61715023
	chr3_59662385_59662445	chr18_75502397_75502597
	chr2_70827905_70827945	chr18_7626591_7626791
	chr2_158538285_158538305	chr18_25826651_25826851
	chr2_32873765_32873805	chr19_4989205_4989245
	chr2_77076602_77076802	chr19_53905025_53905045
	chr2_120966199_120966399	chr19_4989165_4989265
	chr2_14839308_14839508	chr19_4989185_4989265
	chr2_24617506_24617706	chr19_36811205_36811325
	chr2_33946205_33946405	chr19_42330545_42330565
	chr2_152858068_152858268	chr19_53904983_53905183
	chr2_155143381_155143581	chr19_56896686_56896886
	chr2_157739163_157739363	chr19_4989079_4989279
	chr2_172448017_172448217	chr19_4989119_4989319
	chr2_172869207_172869407	chr19_36811116_36811316
	chr4_16898605_16898645	chr1_25285605_25285645
	chr4_46936905_46936925	chr1_87791305_87791325
	chr4_75780765_75780785	chr1_139553605_139553625
	chr4_79359365_79359385	chr1_193244465_193244485
	chr4_89443745_89443765	chr1_6202799_6206599
	chr4_105934585_105934645	chr1_7077999_7080799
	chr4_21639525_21639545	chr1_25285521_25285721
	chr4_139815085_139815145	chr1_91600009_91600209
	chr4_34200999_34201799	chr1_155127688_155127888
	chr4_7803799_7805799	chr1_167045199_167045599
	chr4_21639400_21639600	chr2_126641725_126641745
	chr4_127297246_127297446	chr2_6702945_6702965
	chr4_139814999_139815199	chr2_29933105_29933185
	chr4_152173686_152173886	chr2_30271405_30271425
	chr4_154771692_154771892	chr2_35126325_35126365
	chr4_127296999_127297799	chr2_78132025_78132085
	chr4_139814799_139815399	chr2_136540045_136540105
	chr4_150978399_150979599	chr2_157965745_157965785
	chr5_18857845_18857905	chr2_172256365_172256385
	chr5_135833585_135833625	chr2_11457225_11457285
	chr5_125313234_125313434	chr2_122200999_122207399
	chr5_26402199_26402599	chr2_30614200_30614400
	chr5_125870199_125889599	chr2_30702443_30702643
	chr6_18386565_18386585	chr2_130100232_130100432
	chr6_148642065_148642105	chr2_136540038_136540238
	chr6_8706025_8706045	chr2_171207663_171207863
	chr6_52036207_52036407	chr2_172256239_172256439
	chr6_138531937_138532137	chr2_11457056_11457256
	chr6_145197986_145198186	chr2_11456399_11457599
	chr7_7252385_7252425	chr2_14838999_14840199
	chr7_29758025_29758045	chr2_23010999_23012599
	chr7_75583825_75583845	chr2_26765599_26766799
	chr7_6362945_6363005	chr2_31992599_31994399
	chr7_7252385_7252405	chr2_90686799_90687999
	chr7_145275805_145275845	chr3_30153525_30153585
	chr7_19917799_19918599	chr3_95493585_95493645
	chr7_29200999_29203399	chr3_100875045_100875065
	chr7_7251799_7252999	chr3_107543685_107543765
	chr7_7252197_7252397	chr3_108166745_108166805
	chr7_17107930_17108130	chr3_144233885_144233905
	chr7_31219335_31219535	chr3_65162599_65165999
	chr7_145275657_145275857	chr3_65777599_65779399
	chr7_6362599_6363199	chr3_106524199_106525599
	chr7_7251799_7252799	chr3_107434199_107434999
	chr7_27443999_27445799	chr3_108356799_108357999
	chr7_29581199_29582399	chr3_120993799_120995799
	chr7_29615799_29616999	chr3_100874933_100875133
	chr7_74799799_74800799	chr3_103613455_103613655
	chr7_117311599_117312999	chr3_107543607_107543807
	chr7_126863599_126864599	chr3_120993599_120995399
	chrX_109484565_109484605	chr4_46086565_46086585
	chrX_123303405_123303425	chr4_11893885_11893945
	chrX_108810625_108810885	chr4_33335045_33335085
	chrX_103381599_103382799	chr4_46046265_46046285
	chrX_70159199_70159999	chr4_59911625_59911685
	chrX_70162999_70164399	chr4_86857325_86857405
	chrX_4657399_4683799	chr4_104773585_104773605
	chrX_8586399_8593199	chr4_107634765_107634825
	chrX_30629799_30632599	chr4_124978005_124978025
	chrX_30761599_30773799	chr4_139815105_139815125
	chrX_108810596_108810796	chr4_125779599_125782199
	chrX_108810693_108810893	chr4_149610399_149611799
	chrX_123303325_123303525	chr4_40090426_40090626
	chrX_166442324_166442524	chr4_45457869_45458069
	chrX_70471799_70475399	chr4_53989111_53989311
	chrX_103381799_103383399	chr4_82093330_82093530
	chrX_108810399_108810999	chr4_86857173_86857373
	chrX_120324799_120325599	chr4_107634589_107634789
	chr8_19884085_19884125	chr4_108023555_108023755
	chr8_43867085_43867105	chr4_124977890_124978090
	chr8_131435805_131435825	chr4_141422941_141423141
	chr8_19784785_19784885	chr4_21639433_21639633
	chr8_69888513_69888713	chr4_133306999_133307999
	chr8_4677399_4679999	chr4_133312199_133313999
	chr8_124285494_124285694	chr5_21207485_21207525
	chr8_122420999_122434199	chr5_25005585_25005605
	chr9_3001405_3001425	chr5_36728025_36728065
	chr9_3000105_3000585	chr5_54117525_54117545
	chr9_3001365_3001445	chr5_129423285_129423305
	chr9_3002105_3002265	chr5_135255105_135255145
	chr9_3004645_3004765	chr5_142843505_142843525
	chr9_3015345_3015365	chr5_149890685_149890705
	chr9_13422645_13422665	chr5_150040565_150040865
	chr9_28728725_28728825	chr5_150123245_150123305
	chr9_80801805_80801825	chr5_150194785_150194825
	chr9_91853565_91853585	chr5_135255185_135255205
	chr9_3002043_3002243	chr5_23857399_23859399
	chr9_2999799_3004999	chr5_25034999_25036199
	chr9_30572737_30572937	chr5_135483999_135486399
	chr9_75531671_75531871	chr5_143025399_143027199
	chr9_21341399_21342599	chr5_152169999_152172599
	chr10_79371665_79371845	chr5_28168163_28168363
	chr10_62436685_62436725	chr5_36727907_36728107
	chr10_79371765_79371845	chr5_36728028_36728228
	chr10_79371611_79371811	chr5_28117199_28117799
	chr10_59908040_59908240	chr6_113802525_113802545
	chr10_114416604_114416804	chr6_73198545_73198565
	chr11_69496360_69496560	chr6_83004625_83004645
	chr15_72682765_72682785	chr6_99941265_99941305
	chr15_97638525_97638985	chr6_114851525_114851545
	chr15_97638427_97638627	chr6_136753345_136753365
	chr15_97638792_97638992	chr6_149042245_149042265
	chr15_97638016_97638216	chr6_91423605_91423625
	chr16_23127585_23127605	chr6_113802435_113802635
	chr17_35035265_35035285	chr6_97868487_97868687
	chr18_35731905_35731925	chr6_99941157_99941357
	chr1_113759599_113759999	chr6_113802417_113802617
	chr1_24012999_24013399	chr6_136753242_136753442
	chr1_90103399_90103799	chr6_91423480_91423680
	chr1_36620399_36621799	chr6_113802443_113802643
	chr1_173210599_173210799	chr7_6362945_6362965
	chr1_16644999_16648199	chr7_7252385_7252465
	chr1_60237799_60238199	chr7_25862065_25862085
	chr1_95240399_95240999	chr7_35174885_35174905
	chr1_64165799_64169999	chr7_114899645_114899665
	chr1_74551599_74553799	chr7_6362885_6363005
	chr1_88338599_88339799	chr7_6362925_6363005
	chr1_135026999_135029599	chr7_53177599_53180399
	chr1_135258799_135261599	chr7_75272399_75274399
	chr1_166975999_166976399	chr7_117306999_117309199
	chr1_166977399_166977999	chr7_19588441_19588641
	chr1_185858199_185859799	chr7_103825617_103825817
	chr1_36614399_36616599	chr7_120909421_120909621
	chr1_43502999_43503599	chr7_125992366_125992566
	chr1_51534999_51535999	chr7_127039616_127039816
	chr1_71698799_71699199	chr7_134615032_134615232
	chr1_74551199_74553799	chr7_6362826_6363026
	chr1_83347599_83348199	chr7_7250799_7252999
	chr2_24616999_24619199	chr7_25290199_25293999
	chr2_113687999_113691999	chr7_137812199_137813999
	chr2_154717999_154719399	chr8_19784745_19784905
	chr2_166730599_166730799	chr8_19761765_19761785
	chr2_73656825_73656845	chr8_19784785_19784825
	chr2_29917199_29926999	chrX_120114025_120114065
	chr1_88420799_88425399	chrX_123303405_123303465
	chr2_30571999_30576599	chr8_35089165_35089205
	chr2_115683599_115687599	chr8_60279365_60279425
	chr2_118751199_118751399	chrX_108810685_108810825
	chr2_122200599_122207399	chr8_64763645_64763705
	chr1_90597599_90599399	chr8_127873625_127873645
	chr1_135988199_135989799	chr8_19761645_19761665
	chr1_152240799_152240999	chrX_123303327_123303527
	chr1_156929799_156931599	chrX_108810621_108810821
	chr2_139995599_139995999	chrX_121307133_121307333
	chr2_143739999_143743199	chr8_19963005_19963045
	chr2_152224599_152225599	chrX_108809999_108811199
	chr2_154482999_154483799	chr8_20030165_20030185
	chr2_3201599_3201999	chr9_111051845_111051865
	chr2_6017199_6022199	chr8_14072685_14072725
	chr2_32821399_32823399	chr9_24778645_24778685
	chr2_75497399_75497999	chr9_25334945_25334985
	chr2_104655399_104656799	chr8_19784805_19784825
	chr2_122201799_122203599	chr9_59598585_59598605
	chr2_126498199_126502599	chr8_19784688_19784888
	chr2_136715999_136718399	chr9_64020505_64020525
	chr2_155208199_155209199	chr9_101101445_101101525
	chr2_156003599_156007799	chr9_111051765_111051845
	chr2_158593399_158595599	chr8_3499799_3500999
	chr2_167905799_167907599	chr9_114597885_114597905
	chr2_172687399_172689199	chr8_19729599_19731399
	chr2_4801599_4804799	chr8_19784199_19785199
	chr2_9797799_9803399	chr9_123843925_123843945
	chr2_21127799_21128799	chr8_35088799_35090999
	chr2_22924599_22925599	chr8_37157199_37158799
	chr2_27280399_27281399	chr8_97942599_97959399
	chr2_27282399_27283199	chr8_19784673_19784873
	chr2_102912799_102914399	chr8_36058901_36059101
	chr2_103957999_103966799	chr8_47060734_47060934
	chr2_115404799_115406199	chr8_47179418_47179618
	chr2_136941599_136941999	chr8_73836632_73836832
	chr2_152221199_152225799	chr8_80512277_80512477
	chr2_155206199_155208999	chr8_97959022_97959222
	chr2_156546999_156548799	chr9_14589054_14589254
	chr2_160471199_160472799	chr9_25334672_25334872
	chr2_168030599_168036999	chr9_47586681_47586881
	chr1_177623399_177623799	chr8_127873482_127873682
	chr3_100960185_100960225	chr8_14072594_14072794
	chr3_109987405_109987425	chr9_63893008_63893208
	chr1_190212399_190212599	chr9_69318775_69318975
	chr3_93615399_93616599	chr8_129632078_129632278
	chr3_57539799_57541199	chr9_114597724_114597924
	chr3_16082199_16083599	chr8_86130999_86133199
	chr3_54539599_54539799	chr10_79371585_79371625
	chr3_65777599_65778799	chr10_61222785_61222845
	chr3_68270799_68274399	chr10_79371665_79371685
	chr3_87954399_87956999	chr10_90644765_90644785
	chr3_88355999_88356799	chr10_79371557_79371757
	chr3_89018799_89020399	chr10_18167274_18167474
	chr3_113331999_113335999	chr10_68716064_68716264
	chr2_173901745_173901785	chr10_79371589_79371789
	chr2_121781199_121782799	chr10_117378084_117378284
	chr2_114448183_114448383	chr10_61222623_61222823
	chr2_14416999_14418799	chr10_79371620_79371820
	chr2_127162155_127162355	chr11_18778265_18778285
	chr3_27051799_27054399	chr11_40568125_40568145
	chr3_51907799_51909199	chr11_114913685_114913765
	chr3_57376599_57381199	chr11_53520825_53520925
	chr3_65164999_65165799	chr11_69011665_69011685
	chr3_89018799_89020399	chr11_21279426_21279626
	chr3_98945799_98946399	chr11_54898919_54899119
	chr3_106523799_106525799	chr11_57729603_57729803
	chr3_138105199_138106999	chr11_59761979_59762179
	chr3_19527799_19529599	chr11_65011020_65011220
	chr3_51905399_51908599	chr11_68781383_68781583
	chr3_57377799_57380999	chr11_75625532_75625732
	chr3_65165599_65166199	chr11_83253887_83254087
	chr3_65332599_65332799	chr11_96684209_96684409
	chr3_87709399_87711799	chr11_100416946_100417146
	chr3_104442799_104442999	chr11_108137608_108137808
	chr3_106523599_106525999	chr11_110359858_110360058
	chr3_122431199_122432199	chr11_115965636_115965836
	chr3_122433199_122433799	chr11_78007709_78007909
	chr3_122686199_122686799	chr11_86286484_86286684
	chr3_135487799_135492399	chr11_91128292_91128492
	chr3_142766799_142767999	chr11_98216998_98217198
	chr4_29132465_29132505	chr12_76397545_76397605
	chr4_132399085_132399105	chr12_8320238_8320438
	chr4_45030199_45031999	chr12_12701640_12701840
	chr4_15885599_15886199	chr12_30661636_30661836
	chr4_20704199_20706999	chr12_76397434_76397634
	chr4_86395199_86400199	chr12_76409604_76409804
	chr4_108453599_108454399	chr12_104480961_104481161
	chr4_145148145_145148245	chr12_107200969_107201169
	chr4_109339999_109340399	chr12_119859800_119860000
	chr4_131428999_131429999	chr12_75335656_75335856
	chr4_131630599_131632399	chr12_78634044_78634244
	chr4_106582199_106584399	chr13_51872645_51872685
	chr4_141092199_141093999	chr13_3694307_3694507
	chr4_141101399_141101799	chr13_14188946_14189146
	chr4_151233999_151235799	chr13_37574488_37574688
	chr4_151381199_151386799	chr13_41766202_41766402
	chr4_146778999_146780199	chr13_43422371_43422571
	chr4_33072799_33073199	chr13_43695813_43696013
	chr4_43504999_43509399	chr13_45688302_45688502
	chr4_43510799_43512999	chr13_51504041_51504241
	chr4_57312799_57315999	chr13_53472399_53472599
	chr4_59594599_59595199	chr13_59037588_59037788
	chr4_94716799_94719199	chr13_60345912_60346112
	chr4_106580799_106584999	chr13_102310817_102311017
	chr4_117506799_117509799	chr13_104514049_104514249
	chr4_133309399_133315199	chr13_13630990_13631190
	chr4_151381599_151381999	chr13_48385883_48386083
	chr5_112755065_112755085	chr13_99862210_99862410
	chr5_46245799_46249599	chr13_119100998_119101198
	chr5_115008399_115010399	chr14_7836985_7837005
	chr5_115015999_115018399	chr14_50144965_50145045
	chr5_104056199_104057199	chr14_64300485_64300505
	chr5_130732599_130733599	chr14_28051072_28051272
	chr5_142842999_142844199	chr14_35357943_35358143
	chr5_143640399_143644199	chr14_35486745_35486945
	chr5_38953399_38955199	chr14_50144872_50145072
	chr5_137042999_137044199	chr14_63003943_63004143
	chr5_137942599_137945599	chr14_71529756_71529956
	chr5_143025399_143027399	chr14_76197952_76198152
	chr5_143997199_143998199	chr14_118805008_118805208
	chr5_4105199_4105799	chr14_73615986_73616186
	chr5_24113199_24115399	chr14_23615013_23615213
	chr5_34276999_34277999	chr14_25873046_25873246
	chr5_109984799_109985999	chr14_26406394_26406594
	chr5_148704599_148707799	chr14_58655157_58655357
	chr5_3801999_3802399	chr14_64332001_64332201
	chr5_3803199_3803999	chr14_75290753_75290953
	chr5_8421999_8424399	chr14_101083391_101083591
	chr5_25002999_25004999	chr14_109313080_109313280
	chr5_31189599_31192399	chr15_95711405_95711425
	chr5_33617999_33618199	chr15_12305265_12305465
	chr5_33971599_33973199	chr15_35752654_35752854
	chr5_34062599_34063999	chr15_72539145_72539345
	chr5_65884199_65885199	chr15_75623728_75623928
	chr5_100405999_100407599	chr15_89903804_89904004
	chr5_100458599_100463599	chr15_90372647_90372847
	chr5_125873399_125874799	chr15_101123507_101123707
	chr5_143721799_143725199	chr15_102207496_102207696
	chr6_124948305_124948325	chr15_20321521_20321721
	chr6_66939588_66939788	chr15_40825621_40825821
	chr6_71390005_71390045	chr15_66063025_66063225
	chr7_29096625_29096645	chr15_80379135_80379335
	chr7_105851485_105851545	chr16_38067825_38067845
	chr7_134093685_134093705	chr16_17542621_17542821
	chr7_139348985_139349005	chr16_38810466_38810666
	chr7_26051999_26052999	chr16_93096190_93096390
	chr7_26402799_26404999	chr16_5233646_5233846
	chr7_29581199_29593999	chr16_19982887_19983087
	chr7_135362999_135363799	chr16_21224868_21225068
	chr7_135753599_135755799	chr16_22784970_22785170
	chr7_7251199_7252999	chr16_24566319_24566519
	chr7_20213799_20215799	chr16_26637625_26637825
	chr7_51750799_51751399	chr16_32277711_32277911
	chr7_99709199_99709799	chr16_38654590_38654790
	chr7_3595799_3597799	chr16_38812705_38812905
	chr7_29765399_29768199	chr16_55838879_55839079
	chr7_97127799_97130999	chr16_87499923_87500123
	chr7_123476199_123478199	chr16_23511022_23511222
	chr7_123479399_123480799	chr16_25315506_25315706
	chr7_52595205_52595245	chr16_40525835_40526035
	chr7_7250599_7252799	chr16_93153153_93153353
	chr7_26053199_26054199	chr17_24856685_24856705
	chr7_35437399_35440999	chr17_6460039_6460239
	chr7_80761399_80765599	chr17_15203893_15204093
	chr7_87169999_87170799	chr17_27030777_27030977
	chr7_90012999_90018799	chr17_29453190_29453390
	chr7_109053399_109055799	chr17_35109253_35109453
	chr7_117307199_117309399	chr17_47969876_47970076
	chr7_20332599_20335999	chr17_57129897_57130097
	chr7_51843399_51847599	chr17_72357778_72357978
	chr7_52104599_52105799	chr17_63025920_63026120
	chr7_109053399_109054199	chr17_17521695_17521895
	chr7_109054599_109055799	chr17_24551022_24551222
	chr7_117307199_117309399	chr17_25864451_25864651
	chr7_4609799_4611399	chr17_43910821_43911021
	chr7_17459199_17459799	chr17_55245963_55246163
	chr7_17460799_17462799	chr17_67429465_67429665
	chr7_28275599_28278799	chr17_69576898_69577098
	chr7_80761199_80764199	chr17_82944368_82944568
	chr7_109053199_109053799	chr17_83734316_83734516
	chr7_134396799_134397399	chr18_3383105_3383125
	chr7_134398399_134398999	chr18_62708145_62708165
	chr7_134886999_134892599	chr18_11815978_11816178
	chr7_135018599_135020999	chr18_30310146_30310346
	chr7_140316599_140316799	chr18_39227565_39227765
	chr7_148726399_148726799	chr18_46369252_46369452
	chrX_123302399_123306799	chr18_71754995_71755195
	chr8_86704599_86704999	chr18_23678544_23678744
	chr8_94890199_94891599	chr18_58515613_58515813
	chr8_35038199_35041399	chr19_10651425_10651465
	chr8_129126799_129127399	chr19_60965805_60965825
	chr8_3514999_3517799	chr19_9157065_9157085
	chr8_86730599_86735199	chr19_22213610_22213810
	chr8_113249799_113250199	chr19_47757670_47757870
	chr8_116158199_116160199	chr19_3343289_3343489
	chr8_108160625_108160645	chr19_4012750_4012950
	chr8_59403623_59403823	chr19_5952566_5952766
	chr8_11008799_11011199	chr19_10784005_10784205
	chr8_11634599_11636999	chr19_25120408_25120608
	chr8_35867199_35871199	chr19_29126595_29126795
	chr8_48757799_48761799	chr19_36194659_36194859
	chr8_73220999_73225399	chr19_36749454_36749654
	chr8_94878799_94882199	chr19_47212370_47212570
	chr8_107748999_107749999	chr19_48407695_48407895
	chr8_112088199_112088799	chr19_5900143_5900343
	chr8_125563999_125565599	chr19_15495482_15495682
	chr8_127317799_127318599	chr19_31829155_31829355
	chr8_130880399_130882599	chr19_47775716_47775916
	chr8_11556199_11559399	chr19_50029044_50029244
	chr8_13783799_13789399	chr1_22951005_22951045
	chr8_74655599_74661999	chr1_135133745_135133765
	chr8_129117799_129120999	chr1_191897265_191897365
	chr8_19783799_19785199	chr1_21726282_21726482
	chr8_27228999_27229799	chr1_195275851_195276051
	chr8_46018799_46023799	chr1_85229199_85229399
	chr8_112215199_112218199	chr1_95239999_95240999
	chr8_113556999_113559199	chr1_121399599_121402199
	chr8_120324999_120325399	chr1_173454799_173499399
	chr9_85222105_85222125	chr1_9593767_9593967
	chr9_106072999_106073999	chr1_34186705_34186905
	chr9_106725199_106725399	chr1_78545839_78546039
	chr9_63914199_63915799	chr1_87639879_87640079
	chr9_123833665_123833705	chr1_113737137_113737337
	chr9_15111199_15111399	chr1_121970442_121970642
	chr9_21348999_21350199	chr1_122377645_122377845
	chr9_21350999_21351999	chr1_135133605_135133805
	chr9_31086799_31092199	chr1_191885856_191886056
	chr9_62659999_62660399	chr1_192246775_192246975
	chr9_72627399_72629399	chr1_57029730_57029930
	chr9_88332799_88335599	chr1_9288604_9288804
	chr9_7837599_7837999	chr1_36929270_36929470
	chr9_47338199_47338799	chr1_52787999_52788199
	chr9_102527799_102529799	chr1_63144080_63144280
	chr9_115218799_115220799	chr1_72342363_72342563
	chr9_118057999_118060799	chr1_94033554_94033754
	chr9_119231199_119231799	chr1_129662256_129662456
	chr9_21170599_21171599	chr1_137799681_137799881
	chr9_21172199_21173599	chr1_155339855_155340055
	chr9_48796199_48796399	chr1_4798199_4798999
	chr9_63604599_63607399	chr1_34490999_34497199
	chr9_66642399_66644399	chr1_87520599_87521799
	chr9_97010399_97012399	chr1_88402599_88424999
	chr9_100543799_100545199	chr1_173434199_173434399
	chr9_118057799_118060599	chr2_32702665_32702685
	chr9_119919599_119919799	chr2_91042805_91042825
	chr10_74522980_74523180	chr2_112333245_112333285
		chr2_123602445_123602465
		chr2_131344891_131345091
		chr2_24831799_24831999
		chr2_32251799_32252199
		chr2_32460599_32485999
		chr2_119728399_119730199
		chr2_127614199_127615199
		chr2_155100599_155103199
		chr2_3341592_3341792
		chr2_5343558_5343758
		chr2_20442619_20442819
		chr2_38415739_38415939
		chr2_44190852_44191052
		chr2_50464389_50464589
		chr2_50542910_50543110
		chr2_72426335_72426535
		chr2_76190568_76190768
		chr2_80057199_80057399
		chr2_112333242_112333442
		chr2_119508870_119509070
		chr2_131048289_131048489
		chr2_139650995_139651195
		chr2_164542761_164542961
		chr2_168416806_168417006
		chr2_170557521_170557721
		chr2_173069543_173069743
		chr2_25080183_25080383
		chr2_104371477_104371677
		chr2_127236549_127236749
		chr2_30532999_30536399
		chr2_30542199_30542799
		chr2_32011999_32012799
		chr2_90909199_90909399
		chr2_103404599_103444999
		chr2_168587599_168588999
		chr2_169950799_169951199
		chr3_33888285_33888325
		chr3_56557725_56557785
		chr3_41546985_41547005
		chr3_52558911_52559111
		chr3_120953780_120953980
		chr3_122218659_122218859
		chr3_154366358_154366558
		chr3_8766199_8768599
		chr3_25517399_25518399
		chr3_25556399_25557599
		chr3_41325799_41325999
		chr3_60211799_60218399
		chr3_65174399_65175199
		chr3_67385599_67385999
		chr3_126296199_126297599
		chr3_8684879_8685079
		chr3_11814346_11814546
		chr3_21463432_21463632
		chr3_30317734_30317934
		chr3_48691927_48692127
		chr3_51193047_51193247
		chr3_87421128_87421328
		chr3_88010472_88010672
		chr3_132084535_132084735
		chr3_135757789_135757989
		chr3_142647611_142647811
		chr3_152156778_152156978
		chr3_137302701_137302901
		chr3_8254011_8254211
		chr3_26899676_26899876
		chr3_52262730_52262930
		chr3_66171298_66171498
		chr3_69959680_69959880
		chr3_88775326_88775526
		chr3_89050174_89050374
		chr3_131067607_131067807
		chr3_142363508_142363708
		chr3_87688399_87689999
		chr3_90291199_90318999
		chr3_96115999_96117199
		chr3_138736799_138740399
		chr4_33597705_33597725
		chr4_97493965_97493985
		chr4_109701383_109701583
		chr4_147178873_147179073
		chr4_9111199_9113399
		chr4_11636799_11637599
		chr4_125773599_125776799
		chr4_134093399_134094399
		chr4_137019799_137020399
		chr4_146807799_146808399
		chr4_150474199_150482599
		chr4_6636414_6636614
		chr4_31960569_31960769
		chr4_41070965_41071165
		chr4_42962052_42962252
		chr4_53397641_53397841
		chr4_62332422_62332622
		chr4_94748381_94748581
		chr4_118173478_118173678
		chr4_119095040_119095240
		chr4_122917025_122917225
		chr4_129727783_129727983
		chr4_132660210_132660410
		chr4_138729873_138730073
		chr4_148478225_148478425
		chr4_150276070_150276270
		chr4_151115764_151115964
		chr4_151852298_151852498
		chr4_153882509_153882709
		chr4_155158245_155158445
		chr4_39156654_39156854
		chr4_145143199_145143599
		chr4_13536357_13536557
		chr4_47264085_47264285
		chr4_80972883_80973083
		chr4_134399739_134399939
		chr4_139839447_139839647
		chr4_40786399_40786799
		chr4_45030399_45032199
		chr4_93002199_93002599
		chr4_126692999_126720199
		chr4_129503599_129505399
		chr4_133844399_133844599
		chr4_137148599_137149399
		chr4_137150399_137150999
		chr4_141114199_141116399
		chr5_73662005_73662065
		chr5_70184219_70184419
		chr5_23843399_23843999
		chr5_30557199_30560399
		chr5_31193999_31224399
		chr5_32444599_32446199
		chr5_46245799_46249799
		chr5_108561799_108562399
		chr5_121640399_121641999
		chr5_123596799_123601599
		chr5_135491599_135492399
		chr5_138720799_138723399
		chr5_3290001_3290201
		chr5_23866550_23866750
		chr5_26880136_26880336
		chr5_72885334_72885534
		chr5_73661928_73662128
		chr5_79929536_79929736
		chr5_114305859_114306059
		chr5_120915983_120916183
		chr5_123517571_123517771
		chr5_137790682_137790882
		chr5_66098542_66098742
		chr5_97340693_97340893
		chr5_103149043_103149243
		chr5_104285322_104285522
		chr5_106851655_106851855
		chr5_105941399_105943199
		chr5_109984799_109987799
		chr5_135499199_135499799
		chr5_138218799_138219799
		chr5_145927199_145929199
		chr6_42595325_42595385
		chr6_86457556_86457756
		chr6_93066239_93066439
		chr6_136621105_136621305
		chr6_29316402_29316602
		chr6_37595285_37595485
		chr6_115788278_115788478
		chr6_141277806_141278006
		chr6_146035745_146035945
		chr6_146626858_146627058
		chr6_24505525_24505725
		chr6_33076745_33076945
		chr6_48775211_48775411
		chr6_82900840_82901040
		chr6_95734916_95735116
		chr6_128259263_128259463
		chr6_137221250_137221450
		chr6_145284594_145284794
		chr7_25926985_25927045
		chr7_69493125_69493185
		chr7_147222325_147222365
		chr7_13562944_13563144
		chr7_20091599_20093199
		chr7_24866399_24868199
		chr7_29172799_29174799
		chr7_29176799_29178399
		chr7_29593399_29611799
		chr7_29614799_29616399
		chr7_48887599_48889399
		chr7_52070399_52074799
		chr7_52650199_52651999
		chr7_123584599_123587599
		chr7_138009999_138011199
		chr7_150104999_150105599
		chr7_6844547_6844747
		chr7_28095613_28095813
		chr7_50834830_50835030
		chr7_68599678_68599878
		chr7_70946934_70947134
		chr7_119610970_119611170
		chr7_122434549_122434749
		chr7_136081674_136081874
		chr7_138079341_138079541
		chr7_143800412_143800612
		chr7_144259580_144259780
		chr7_148645953_148646153
		chr7_149718966_149719166
		chr7_150308371_150308571
		chr7_151015593_151015793
		chr7_80571399_80572399
		chr7_96723199_96730399
		chr7_3447752_3447952
		chr7_20250510_20250710
		chr7_27444743_27444943
		chr7_65412620_65412820
		chr7_87214152_87214352
		chr7_133042797_133042997
		chr7_140548362_140548562
		chr7_5002199_5015799
		chr7_13626199_13627599
		chr7_13638999_13640799
		chr7_17138599_17204399
		chr7_19669199_19672799
		chr7_19673599_19711799
		chr7_25294799_25294999
		chr7_26018999_26038199
		chr7_29133599_29135999
		chr7_29736199_29737399
		chr7_31320399_31320999
		chr7_80671199_80765799
		chr7_117257399_117310199
		chr7_118922799_118922999
		chr7_120033399_120051999
		chr7_123450199_123451399
		chr7_123477799_123478799
		chr7_123587599_123588199
		chr7_133917199_133945399
		chr7_134894999_134922999
		chr7_137779999_137781199
		chr7_137785199_137809399
		chr8_27125945_27125985
		chr8_25601625_25601645
		chr8_37761005_37761025
		chr8_92537825_92537885
		chrX_20265999_20266599
		chrX_39504599_39506199
		chrX_122710999_122712399
		chrX_123310599_123312599
		chrX_166434799_166446999
		chrX_108472399_108473799
		chrX_71673399_71674999
		chrX_103378799_103379599
		chrX_103386399_103387399
		chrX_103390399_103391599
		chrX_103399799_103401399
		chrX_166441799_166447199
		chr9_3002125_3002165
		chr8_118647185_118647205
		chr9_3000585_3000605
		chr9_40538945_40538965
		chr8_26247502_26247702
		chr8_35461658_35461858
		chr8_109661947_109662147
		chr8_124438084_124438284
		chr9_3002125_3002145
		chr8_19703399_19703599
		chr9_122930565_122930625
		chr8_27125999_27126199
		chr8_27232199_27233999
		chr9_38271886_38272086
		chr8_27238599_27239999
		chr9_20446599_20456799
		chr8_41510199_41510399
		chr9_44128999_44129199
		chr8_72148399_72149799
		chr8_72875599_72876399
		chr9_59496999_59497399
		chr8_75094399_75094599
		chr8_83402799_83405199
		chr9_59513399_59514999
		chr8_86710799_86711799
		chr9_66865999_66897599
		chr8_127860799_127863399
		chr9_79914399_79916399
		chr8_37760865_37761065
		chr9_102608199_102608399
		chr8_63636787_63636987
		chr9_102633599_102638999
		chr8_70811986_70812186
		chr9_115208599_115208799
		chr8_86263515_86263715
		chr9_119935599_119937199
		chr8_94865111_94865311
		chr9_119938399_119939399
		chr8_109051278_109051478
		chr8_116490229_116490429
		chr9_123441999_123443999
		chr8_118652322_118652522
		chr8_122685702_122685902
		chr8_123383877_123384077
		chr9_41732371_41732571
		chr8_125336057_125336257
		chr8_125709703_125709903
		chr9_52569537_52569737
		chr8_127881829_127882029
		chr9_61351909_61352109
		chr9_62999000_62999200
		chr9_63847637_63847837
		chr8_83486207_83486407
		chr8_89932167_89932367
		chr8_111247361_111247561
		chr8_114172473_114172673
		chr9_67289551_67289751
		chr8_120889019_120889219
		chr9_95974452_95974652
		chr8_129789202_129789402
		chr9_98620626_98620826
		chr9_118911514_118911714
		chr8_11549999_11551799
		chr9_104208065_104208265
		chr8_14887599_14887999
		chr9_32183712_32183912
		chr8_26632199_26632599
		chr9_39373361_39373561
		chr9_41685218_41685418
		chr8_37667199_37668399
		chr9_62397776_62397976
		chr8_37668999_37670399
		chr9_64971313_64971513
		chr9_90622319_90622519
		chr9_107774801_107775001
		chr9_110359538_110359738
		chr9_116389823_116390023
		chr9_35365999_35378399
		chr9_44727999_44729799
		chr9_61208799_61209199
		chr9_66868799_66897799
		chr9_108191599_108205599
		chr10_69057305_69057345
		chr10_94605865_94605945
		chr10_19537429_19537629
		chr10_8922401_8922601
		chr10_68132867_68133067
		chr10_77090378_77090578
		chr10_86957291_86957491
		chr10_87759842_87760042
		chr10_124690330_124690530
		chr10_126763298_126763498
		chr10_7080942_7081142
		chr10_28415489_28415689
		chr10_69170112_69170312
		chr11_60350505_60350525
		chr11_65018985_65019025
		chr11_68854045_68854105
		chr12_96930413_96930613
		chr13_23609605_23609625
		chr13_23648254_23648454
		chr14_32472765_32472785
		chr14_63814645_63814665
		chr14_37732450_37732650
		chr15_97636985_97637085
		chr15_97639885_97639905
		chr15_98828862_98829062
		chr15_97636895_97637095
		chr15_97639350_97639550
		chr15_97639788_97639988
		chr15_97640325_97640525
		chr15_99804149_99804349
		chr16_49855965_49855985
		chr17_71196425_71196465
		chr17_71196408_71196608
		chr19_5793485_5793505
		chr19_5803745_5803765
		chr1_64783399_64783999
		chr1_74436399_74445199
		chr1_88421399_88424999
		chr1_90108199_90184399
		chr1_127329799_127333399
		chr1_130000199_130000999
		chr1_135966999_135997599
		chr1_157883399_157884399
		chr1_166386999_166388399
		chr1_166388599_166392599
		chr1_167389399_167392399
		chr1_167936599_167937399
		chr1_180246399_180268999
		chr1_180248799_180267999
		chr1_13777399_13780599
		chr1_39632199_39635199
		chr1_65223999_65228399
		chr1_74436199_74437599
		chr1_74441999_74444999
		chr1_74445999_74446199
		chr1_90108199_90184599
		chr1_90598999_90603199
		chr1_129669599_129686199
		chr1_129687799_129690199
		chr1_138239999_138241399
		chr1_155178599_155178999
		chr1_192996399_193010799
		chr1_193213799_193222199
		chr1_193397599_193400999
		chr2_29820865_29820945
		chr2_35115105_35115145
		chr2_169957045_169957085
		chr2_17947399_17989799
		chr2_30093399_30095199
		chr2_30573999_30575599
		chr2_30614799_30615199
		chr2_53051599_53051799
		chr2_56965599_56968399
		chr2_75540999_75543799
		chr2_106301799_106303199
		chr2_119723199_119724799
		chr2_128644799_128645599
		chr2_131082799_131090999
		chr2_136939199_136942199
		chr2_143740599_143742599
		chr2_143835799_143837199
		chr2_152566799_152568599
		chr2_168031999_168033599
		chr2_169953799_169954199
		chr2_170144199_170146199
		chr2_170146399_170149999
		chr2_172763399_172766399
		chr2_167366756_167366956
		chr2_122203199_122203799
		chr2_14418599_14419599
		chr2_17962399_17965399
		chr2_17970799_17972399
		chr2_17975599_17977399
		chr2_17985199_17986799
		chr2_31985399_31986799
		chr2_44781199_44781599
		chr2_104332999_104333999
		chr2_119303999_119304399
		chr2_120555199_120555999
		chr2_120556599_120556799
		chr2_122200399_122205399
		chr2_143741599_143742399
		chr2_168589199_168593799
		chr3_58496105_58496125
		chr3_5574199_5575599
		chr3_20044599_20046799
		chr3_32407799_32408799
		chr3_51904599_51908599
		chr3_87946799_87954999
		chr3_94820199_94820599
		chr3_94856799_94857999
		chr3_95464199_95469399
		chr3_96127599_96143399
		chr3_96299399_96311799
		chr3_96363399_96369799
		chr3_101398999_101410399
		chr3_104018599_104021999
		chr3_104022199_104022999
		chr3_104024199_104026199
		chr3_126298799_126301399
		chr3_129235199_129236199
		chr3_135085399_135087399
		chr3_136332199_136334599
		chr3_141130799_141131399
		chr3_142092599_142106599
		chr3_145310599_145316999
		chr3_148649199_148651599
		chr3_63099229_63099429
		chr3_33975303_33975503
		chr3_19530399_19530799
		chr3_19531799_19533599
		chr3_19537399_19548199
		chr3_38782799_38786599
		chr3_65163799_65165799
		chr3_65777399_65780799
		chr3_75359799_75360399
		chr3_89199199_89200999
		chr3_96124599_96143199
		chr3_96298799_96311799
		chr3_96354799_96359399
		chr3_129236199_129237599
		chr3_142105399_142106799
		chr3_145308999_145317799
		chr4_116230585_116230645
		chr4_145668085_145668125
		chr4_6379199_6384199
		chr4_11626999_11630599
		chr4_33067399_33073199
		chr4_62020999_62023199
		chr4_86601999_86604599
		chr4_106583599_106584999
		chr4_108505199_108505999
		chr4_108506799_108507999
		chr4_123086999_123091599
		chr4_123425799_123428799
		chr4_125932399_125940199
		chr4_133306799_133313999
		chr4_134090199_134092599
		chr4_135120799_135129999
		chr4_135690199_135705199
		chr4_137023199_137024199
		chr4_137024799_137051799
		chr4_141090599_141103399
		chr4_150468799_150472999
		chr4_6379731_6379931
		chr4_8652668_8652868
		chr4_10935199_10935999
		chr4_28740399_28741199
		chr4_32324799_32325799
		chr4_34496199_34499999
		chr4_40669799_40670799
		chr4_40791199_40792399
		chr4_40798599_40801999
		chr4_45025199_45026599
		chr4_62069599_62070799
		chr4_94714399_94721399
		chr4_125931999_125940399
		chr4_134406999_134408799
		chr4_134469799_134487399
		chr4_135121199_135129799
		chr4_135689199_135704799
		chr4_141090599_141092199
		chr4_154439799_154442399
		chr5_123586745_123586785
		chr5_150155805_150155845
		chr5_5342799_5343599
		chr5_22936599_22941999
		chr5_23853999_23854399
		chr5_23855799_23855999
		chr5_31189799_31192599
		chr5_32437399_32442999
		chr5_32760599_32767199
		chr5_54388999_54390999
		chr5_66153199_66156999
		chr5_111845199_111850799
		chr5_115938199_115942599
		chr5_123582599_123595399
		chr5_123793599_123796399
		chr5_125744799_125756399
		chr5_125862799_125866599
		chr5_125868599_125870599
		chr5_125884199_125890399
		chr5_138219399_138230599
		chr5_139853799_139855599
		chr5_139856799_139859199
		chr5_143574599_143585999
		chr5_143660199_143669399
		chr5_149361399_149362599
		chr5_149860599_150110199
		chr5_150115199_150195599
		chr5_150040422_150040622
		chr5_150155758_150155958
		chr5_123584399_123591799
		chr5_143664399_143668799
		chr5_24110199_24111599
		chr5_31188999_31192799
		chr5_66154999_66156399
		chr5_105945999_105956399
		chr5_123581999_123592599
		chr5_125869599_125874799
		chr5_143572199_143586199
		chr5_143656399_143669599
		chr5_149849999_150110199
		chr5_150115199_150195799
		chr6_136503285_136503325
		chr6_99150702_99150902
		chr7_6682399_6685399
		chr7_17194399_17204799
		chr7_25675799_25676599
		chr7_28275799_28277799
		chr7_29155999_29157199
		chr7_29158399_29168599
		chr7_36369799_36370599
		chr7_36371199_36372399
		chr7_51842399_51849799
		chr7_52959599_52964799
		chr7_71080599_71082999
		chr7_75096999_75100399
		chr7_80760999_80764599
		chr7_97277199_97282599
		chr7_130512599_130512999
		chr7_135667799_135668399
		chr7_148632999_148667799
		chr7_146549916_146550116
		chr7_26539199_26540799
		chr7_13608199_13624799
		chr7_16897599_16897999
		chr7_19885799_19896199
		chr7_28272199_28277999
		chr7_29156199_29174199
		chr7_38870599_38871599
		chr7_52959199_52965399
		chr7_71081599_71085199
		chr7_75094599_75098999
		chr7_105851999_105854199
		chr7_119792799_120022199
		chr7_134887599_134891799
		chr7_137814399_137815399
		chrX_166429445_166429545
		chr8_97951805_97951845
		chr8_73117885_73117925
		chr8_11002399_11002999
		chr8_11006799_11008999
		chr8_27228399_27230799
		chr8_35867399_35874999
		chr9_13420599_13420999
		chr9_21349599_21352399
		chr9_24585999_24587599
		chr8_46020199_46024399
		chr9_24954599_24955399
		chr8_48757199_48761599
		chr9_48792599_48796599
		chr9_56264999_56267599
		chr8_73132599_73136199
		chr9_56919399_56927199
		chr8_73219799_73220999
		chr9_59502599_59503799
		chr8_81816999_81822399
		chr9_59504599_59507999
		chr9_61216199_61218399
		chr8_86715199_86728199
		chr9_63864399_63865999
		chr8_87178799_87189799
		chr9_63869399_63870999
		chr8_91564399_91565999
		chr9_66355999_66363599
		chr8_94878199_94888999
		chr9_77757399_77760399
		chr9_78320799_78325399
		chr8_129106199_129120799
		chr9_96856799_96856999
		chr9_97009599_97014199
		chr9_102615999_102622199
		chr9_102630799_102631999
		chr9_108164399_108167999
		chr9_115216999_115222399
		chr9_121221999_121226799
		chr9_123437599_123440399
		chr8_87179599_87189399
		chr9_63865110_63865310
		chr8_8658799_8662399
		chr8_26625799_26626999
		chr9_107640799_107646799
		chr8_26627799_26629999
		chr8_35867399_35873599
		chr8_37673799_37677799
		chr8_42098999_42103799
		chr8_46019599_46024599
		chr8_73219399_73219599
		chr8_73221799_73223599
		chr9_21170799_21174199
		chr8_81551999_81552799
		chr8_87178399_87189599
		chr9_56264599_56267799
		chr8_87499799_87511399
		chr8_94878599_94888199
		chr9_61215799_61222399
		chr8_107870599_107874399
		chr9_64024399_64026599
		chr8_114248199_114271199
		chrX_166429425_166429505
		chr9_69854399_69862599
		chrX_166430485_166430545
		chr9_77764399_77766999
		chr9_97013199_97014799
		chr9_102619199_102619999
		chr9_102620399_102621199
		chr9_102630199_102636799
		chr9_108419999_108422399
		chr9_121221199_121231599
		chrY_2864845_2864865
		chrY_2867945_2867965
		chr10_98725745_98725765
		chr10_67742045_67742085
